# A deep profile of gene expression across 18 human cancers

**DOI:** 10.1101/2024.03.17.585426

**Authors:** Wei Qiu, Ayse B. Dincer, Joseph D. Janizek, Safiye Celik, Mikael Pittet, Kamila Naxerova, Su-In Lee

## Abstract

Clinically and biologically valuable information may reside untapped in large cancer gene expression data sets. Deep unsupervised learning has the potential to extract this information with unprecedented efficacy but has thus far been hampered by a lack of biological interpretability and robustness. Here, we present DeepProfile, a comprehensive framework that addresses current challenges in applying unsupervised deep learning to gene expression profiles. We use DeepProfile to learn low-dimensional latent spaces for 18 human cancers from 50,211 transcriptomes. DeepProfile outperforms existing dimensionality reduction methods with respect to biological interpretability. Using DeepProfile interpretability methods, we show that genes that are universally important in defining the latent spaces across all cancer types control immune cell activation, while cancer type-specific genes and pathways define molecular disease subtypes. By linking DeepProfile latent variables to secondary tumor characteristics, we discover that tumor mutation burden is closely associated with the expression of cell cycle-related genes. DNA mismatch repair and MHC class II antigen presentation pathway expression, on the other hand, are consistently associated with patient survival. We validate these results through Kaplan-Meier analyses and nominate tumor-associated macrophages as an important source of survival-correlated MHC class II transcripts. Our results illustrate the power of unsupervised deep learning for discovery of cancer biology from existing gene expression data.
