## Supplementary material for "A deep profile of gene expression across 18 human cancers": AS_XLS1.xlsx

### Sheet: GEO Series
Supplementary File 1A - List of GEO Series for each cancer type
Acute Myeloid Leukemia	Bladder Cancer	Brain Cancer	Breast Cancer	Cervical Cancer	Colorectal Cancer	Head & Neck Cancers	Kidney Cancer	Liver Cancer	Lung Cancer	Melanoma	Ovarian Cancer	Pancreas Cancer	Prostate Cancer	Sarcoma	Stomach Cancer	Thyroid Cancer	Uterine Cancer
GSE100784	GSE12630	GSE104291	GSE101742	GSE1133	GSE101896	GSE100942	GSE10320	GSE102079	GSE10072	GSE100050	GSE105437	GSE106189	GSE10183	GSE108088	GSE100935	GSE12630	GSE106191
GSE10258	GSE15641	GSE108088	GSE102484	GSE2109	GSE10650	GSE10300	GSE10927	GSE102083	GSE101842	GSE10282	GSE10943	GSE11981	GSE104749	GSE108089	GSE11940	GSE27155	GSE1133
GSE10358	GSE17906	GSE108089	GSE10270	GSE26511	GSE10961	GSE12630	GSE11151	GSE107170	GSE101929	GSE10916	GSE10971	GSE12113	GSE10585	GSE11115	GSE11942	GSE29265	GSE115810
GSE103960	GSE2109	GSE108474	GSE10281	GSE27333	GSE1133	GSE17351	GSE11482	GSE10927	GSE102287	GSE11907	GSE12172	GSE12630	GSE1133	GSE11482	GSE12336	GSE33630	GSE11855
GSE104099	GSE30522	GSE108476	GSE102907	GSE27678	GSE114060	GSE2326	GSE1158	GSE11050	GSE10245	GSE11908	GSE12630	GSE14245	GSE11914	GSE12102	GSE12630	GSE3467	GSE11869
GSE10746	GSE31189	GSE11100	GSE103668	GSE3051	GSE114061	GSE27020	GSE11941	GSE112349	GSE106937	GSE12027	GSE12854	GSE14509	GSE11915	GSE12630	GSE13911	GSE35570	GSE17025
GSE107968	GSE3167	GSE12949	GSE1045	GSE4483	GSE116528	GSE29330	GSE11942	GSE11819	GSE10799	GSE12627	GSE13763	GSE15471	GSE12348	GSE12972	GSE15456	GSE3678	GSE20499
GSE11135	GSE31684	GSE12992	GSE106106	GSE46517	GSE12630	GSE30784	GSE12090	GSE119388	GSE108135	GSE12630	GSE14001	GSE15932	GSE12630	GSE13433	GSE15459	GSE39156	GSE2109
GSE1159	GSE37317	GSE13041	GSE106200	GSE5787	GSE12945	GSE3292	GSE12606	GSE11940	GSE108137	GSE15605	GSE14407	GSE16515	GSE17906	GSE13504	GSE15460	GSE53157	GSE25429
GSE11877	GSE3868	GSE13276	GSE10780	GSE63514	GSE13059	GSE33810	GSE12630	GSE11942	GSE108492	GSE1773	GSE14764	GSE17891	GSE17951	GSE1377	GSE17187	GSE5364	GSE2724
GSE12326	GSE43346	GSE15209	GSE11078	GSE6791	GSE1323	GSE35603	GSE14767	GSE12630	GSE10927	GSE1845	GSE15578	GSE18670	GSE18549	GSE14359	GSE19826	GSE58545	GSE2725
GSE12417	GSE43580	GSE15824	GSE11121	GSE70035	GSE13294	GSE42363	GSE15641	GSE1299	GSE10957	GSE19234	GSE18520	GSE19279	GSE2109	GSE14543	GSE2109	GSE58689	GSE27333
GSE12662	GSE5287	GSE16119	GSE11324	GSE7009	GSE13471	GSE43580	GSE18549	GSE14323	GSE1133	GSE19293	GSE18521	GSE19281	GSE21887	GSE14827	GSE29272	GSE6004	GSE27678
GSE13159	GSE7476	GSE16155	GSE11330	GSE75132	GSE14333	GSE46517	GSE19249	GSE17548	GSE12345	GSE2109	GSE18681	GSE19650	GSE2443	GSE15323	GSE34942	GSE60542	GSE29436
GSE13204	GSE99316	GSE18015	GSE11506	GSE7803	GSE14380	GSE4975	GSE19982	GSE18462	GSE12630	GSE22138	GSE19352	GSE2109	GSE25136	GSE16088	GSE35809	GSE65144	GSE29437
GSE14062		GSE18150	GSE11791	GSE9750	GSE14526	GSE51010	GSE2109	GSE19665	GSE12631	GSE23376	GSE19383	GSE22780	GSE26910	GSE16091	GSE36076	GSE76039	GSE36389
GSE14468		GSE19578	GSE11965		GSE15960	GSE51021	GSE22541	GSE20238	GSE12815	GSE23764	GSE19829	GSE25086	GSE28403	GSE16102	GSE37023	GSE82208	GSE39099
GSE14471		GSE19728	GSE12093		GSE17375	GSE53355	GSE23629	GSE20596	GSE14108	GSE2503	GSE20565	GSE27890	GSE2992	GSE16382	GSE38749	GSE85457	GSE56026
GSE14479		GSE1993	GSE12237		GSE18462	GSE5364	GSE23631	GSE2067	GSE14883	GSE26308	GSE2109	GSE32676	GSE30174	GSE17618	GSE42252		GSE63937
GSE14858		GSE20736	GSE12276		GSE18549	GSE56330	GSE2700	GSE2109	GSE15080	GSE26569	GSE22600	GSE32688	GSE30188	GSE17674	GSE43580		GSE65986
GSE14924		GSE2109	GSE12630		GSE20916	GSE60542	GSE2712	GSE29721	GSE15240	GSE27831	GSE23391	GSE36076	GSE30522	GSE17679	GSE44740		GSE9511
GSE15061		GSE21354	GSE12708		GSE2109	GSE6791	GSE2748	GSE29722	GSE1650	GSE31879	GSE23392	GSE42404	GSE32269	GSE1774	GSE49515
GSE15347		GSE21687	GSE12763		GSE2138	GSE74530	GSE28807	GSE33006	GSE17475	GSE3189	GSE23554	GSE42952	GSE32448	GSE19314	GSE51105
GSE15434		GSE22927	GSE12790		GSE22242	GSE76039	GSE30946	GSE33371	GSE18549	GSE33115	GSE23603	GSE43288	GSE32967	GSE19449	GSE51725
GSE16015		GSE23806	GSE1299		GSE2232	GSE78060	GSE31403	GSE36076	GSE18842	GSE34599	GSE25427	GSE46234	GSE32982	GSE20196	GSE54129
GSE16625		GSE23935	GSE1318		GSE23194	GSE84713	GSE33371	GSE38941	GSE19188	GSE35640	GSE25429	GSE46385	GSE33054	GSE20559	GSE57303
GSE17054		GSE24072	GSE13671		GSE23878		GSE36895	GSE40367	GSE19804	GSE38312	GSE26193	GSE49515	GSE3325	GSE20565	GSE57308
GSE17061		GSE24244	GSE13787		GSE24514		GSE40301	GSE40873	GSE2109	GSE43081	GSE26712	GSE50570	GSE33316	GSE21050	GSE62254
GSE1729		GSE2485	GSE14017		GSE2509		GSE41137	GSE41804	GSE21369	GSE4570	GSE27651	GSE51798	GSE35373	GSE2109	GSE6272
GSE17855		GSE25012	GSE14018		GSE26027		GSE46699	GSE45267	GSE21411	GSE4587	GSE27659	GSE52171	GSE38043	GSE21122	GSE64894
GSE18018		GSE26576	GSE14020		GSE26682		GSE47352	GSE45434	GSE22541	GSE46517	GSE27890	GSE78982	GSE3868	GSE21124	GSE64951
GSE19577		GSE2727	GSE14244		GSE26906		GSE53224	GSE45435	GSE23066	GSE4840	GSE27943	GSE9599	GSE45016	GSE2238	GSE66229
GSE19681		GSE28026	GSE1456		GSE27157		GSE53757	GSE45436	GSE25251	GSE4841	GSE28015	GSE98399	GSE46218	GSE23980	GSE79973
GSE21261		GSE28238	GSE15852		GSE2742		GSE5720	GSE47563	GSE26146	GSE4845	GSE28044		GSE4636	GSE24199
GSE22056		GSE29796	GSE16391		GSE28702		GSE6280	GSE49515	GSE26906	GSE51880	GSE29220		GSE46602	GSE26193
GSE22845		GSE30563	GSE16716		GSE29621		GSE6344	GSE49541	GSE27262	GSE5720	GSE29450		GSE55945	GSE2712
GSE23025		GSE31545	GSE16873		GSE29623		GSE6357	GSE51401	GSE27556	GSE62837	GSE30161		GSE5720	GSE2719
GSE25300		GSE3185	GSE17700		GSE30292		GSE66270	GSE5364	GSE27716	GSE7553	GSE3149		GSE6369	GSE29211
GSE2668		GSE32374	GSE17705		GSE31595		GSE66271	GSE55092	GSE27719	GSE7929	GSE32062		GSE69223	GSE29354
GSE30442		GSE32534	GSE18331		GSE33112		GSE66272	GSE58208	GSE28571	GSE7956	GSE33874		GSE69961	GSE30723
GSE30903		GSE33331	GSE18728		GSE33113		GSE73731	GSE59957	GSE28582	GSE82105	GSE34405		GSE7223	GSE30929
GSE3280		GSE34152	GSE18773		GSE33114		GSE781	GSE60502	GSE29013	GSE8401	GSE36668		GSE7930	GSE30946
GSE33223		GSE34824	GSE18864		GSE34053		GSE7869	GSE6222	GSE30219	GSE85898	GSE37648		GSE8218	GSE32375
GSE33243		GSE35493	GSE19383		GSE34489		GSE8050	GSE62232	GSE31210	GSE8699	GSE38666		GSE846	GSE32887
GSE34733		GSE35603	GSE19615		GSE35144		GSE83820	GSE63068	GSE3141	GSE9118	GSE39204		GSE8702	GSE34620
GSE34860		GSE36245	GSE19697		GSE35452		GSE8514	GSE6465	GSE31547		GSE40595		GSE90922	GSE34800
GSE34885		GSE36634	GSE19737		GSE35603		GSE85258	GSE65115	GSE31625		GSE41498		GSE9951	GSE35512
GSE34965		GSE36782	GSE20181		GSE3629		GSE8611	GSE66698	GSE31735		GSE41500			GSE37371
GSE35784		GSE37418	GSE20194		GSE37267			GSE6764	GSE31908		GSE44104			GSE37372
GSE37307		GSE39223	GSE20266		GSE37364			GSE69590	GSE3202		GSE51373			GSE40367
GSE37642		GSE4218	GSE20271		GSE37892			GSE69715	GSE32175		GSE52037			GSE4560
GSE38987		GSE4290	GSE2034		GSE37964			GSE71856	GSE33356		GSE54388			GSE4563
GSE39363		GSE43115	GSE20437		GSE39084			GSE72981	GSE33363		GSE55512			GSE4565
GSE39730		GSE43289	GSE20685		GSE39394			GSE7473	GSE33371		GSE6008			GSE45854
GSE4119		GSE43378	GSE20711		GSE39582			GSE75271	GSE33532		GSE63885			GSE46517
GSE42064		GSE43388	GSE20713		GSE39923			GSE75285	GSE33845		GSE65986			GSE51130
GSE43176		GSE43762	GSE2109		GSE40367			GSE78737	GSE35603		GSE66667			GSE58209
GSE44857		GSE4412	GSE21422		GSE4045			GSE84402	GSE35679		GSE69428			GSE63937
GSE4602		GSE44841	GSE21653		GSE40967			GSE90563	GSE3593		GSE7556			GSE66533
GSE4608		GSE44843	GSE21947		GSE4107			GSE90653	GSE36820		GSE9481			GSE66667
GSE4610		GSE44971	GSE22035		GSE41258				GSE37745		GSE9826			GSE68015
GSE46819		GSE4536	GSE22093		GSE41328				GSE37768		GSE9890			GSE71118
GSE4698		GSE45437	GSE2241		GSE41469				GSE38934		GSE9891			GSE71121
GSE49344		GSE45921	GSE2251		GSE41568				GSE40367		GSE9899			GSE73480
GSE50928		GSE46531	GSE22513		GSE4183				GSE40791					GSE73483
GSE51082		GSE46538	GSE22544		GSE43576				GSE4115					GSE8481
GSE5122		GSE4717	GSE22593		GSE43580				GSE41258					GSE85537
GSE51950		GSE47809	GSE22597		GSE45404				GSE43346					GSE87437
GSE52478		GSE49822	GSE22610		GSE46517				GSE43580
GSE52891		GSE50161	GSE22840		GSE49355				GSE45626
GSE56237		GSE50227	GSE2294		GSE51244				GSE4573
GSE57194		GSE50385	GSE23177		GSE5206				GSE46517
GSE5868		GSE50774	GSE23399		GSE5261				GSE47436
GSE61275		GSE51062	GSE23593		GSE52735				GSE53355
GSE61804		GSE5107	GSE23640		GSE52847				GSE5579
GSE68172		GSE51395	GSE23720		GSE53059				GSE5720
GSE6891		GSE51413	GSE23988		GSE5350				GSE6013
GSE69565		GSE53733	GSE2429		GSE5364				GSE6014
GSE69624		GSE54660	GSE24506		GSE54483				GSE63074
GSE70124		GSE5675	GSE24509		GSE5486				GSE6400
GSE71459		GSE5720	GSE25055		GSE5720				GSE64322
GSE7247		GSE6014	GSE25065		GSE60697				GSE64766
GSE7538		GSE60184	GSE25066		GSE62080				GSE68465
GSE7757		GSE61374	GSE2603		GSE62322				GSE68468
GSE8023		GSE62802	GSE26639		GSE6263				GSE6914
GSE83485		GSE63387	GSE26910		GSE62932				GSE6960
GSE84881		GSE65132	GSE27220		GSE64256				GSE6962
GSE89565		GSE66354	GSE27830		GSE64258				GSE6972
GSE8970		GSE67850	GSE28448		GSE64857				GSE7670
GSE9476		GSE67851	GSE28583		GSE66983				GSE77803
GSE976		GSE68030	GSE28694		GSE67914				GSE8581
GSE982		GSE68071	GSE28796		GSE68468				GSE8646
		GSE68424	GSE28821		GSE69657				GSE8894
		GSE68848	GSE28826		GSE70915				GSE9008
		GSE68994	GSE28844		GSE71210				GSE99316
		GSE69081	GSE29561		GSE71222				GSE9971
		GSE73038	GSE2990		GSE7208
		GSE73066	GSE31138		GSE72398
		GSE73071	GSE31192		GSE72968
		GSE74195	GSE31519		GSE72969
		GSE74304	GSE3188		GSE72970
		GSE76018	GSE32072		GSE73906
		GSE76786	GSE32518		GSE75316
		GSE7696	GSE32646		GSE75317
		GSE8049	GSE33116		GSE77474
		GSE85615	GSE33658		GSE7754
		GSE86574	GSE3494		GSE77953
		GSE8692	GSE3542		GSE77955
			GSE35603		GSE81986
			GSE35925		GSE85043
			GSE36765		GSE8671
			GSE36766		GSE8896
			GSE36767		GSE92921
			GSE36768		GSE9348
			GSE36769
			GSE36771
			GSE36772
			GSE36773
			GSE36774
			GSE3744
			GSE37946
			GSE3834
			GSE40837
			GSE42568
			GSE42822
			GSE43358
			GSE43502
			GSE43657
			GSE45255
			GSE45827
			GSE4611
			GSE46184
			GSE46222
			GSE47389
			GSE4754
			GSE48390
			GSE48391
			GSE48984
			GSE4922
			GSE50567
			GSE50948
			GSE5102
			GSE5116
			GSE51450
			GSE51452
			GSE52322
			GSE5327
			GSE53394
			GSE5364
			GSE54219
			GSE5460
			GSE5462
			GSE5720
			GSE58792
			GSE58812
			GSE58984
			GSE61304
			GSE65194
			GSE65216
			GSE6532
			GSE6569
			GSE6596
			GSE66159
			GSE66161
			GSE66162
			GSE66305
			GSE66399
			GSE6772
			GSE6883
			GSE6885
			GSE71258
			GSE73613
			GSE7513
			GSE7515
			GSE76124
			GSE76274
			GSE7700
			GSE7765
			GSE7904
			GSE82171
			GSE82173
			GSE8565
			GSE87007
			GSE87008
			GSE87377
			GSE88770
			GSE8977
			GSE90521
			GSE9195
			GSE95700
			GSE9574
			GSE9662
			GSE96670
			GSE9764

### Sheet: Number of Samples and Genes
Supplementary File 1B - List of GEO Series for each cancer type
Cancer Type	Number Of Samples	Number Of Geo Series	Number Of Genes	Number of Principal Components
Acute Myeloid Leukemia	6534	92	11579	1000
Bladder Cancer	371	15	13237	250
Brain Cancer	4282	108	7656	1000
Breast Cancer	11963	194	7592	1000
Cervical Cancer	443	16	13237	250
Colorectal Cancers	5616	114	10030	1000
Head and Neck Cancers	643	26	11020	500
Kidney Cancer	2293	48	12730	1000
Liver Cancer	1937	60	13236	1000
Lung Cancer	4869	96	10551	1000
Ovarian Cancer	2714	64	10342	1000
Pancreas Cancer	602	33	4610	500
Prostate Cancer	1195	47	11646	1000
Sarcoma	2330	68	9916	1000
Melanoma	1240	45	12339	1000
Stomach Cancer	1742	33	12641	1000
Thyroid Cancer	776	18	13237	500
Uterine Cancer	661	21	13237	500

### Sheet: Keywords used for GEO search
Supplementary File 1C - List of GEO search kerwords for each cancer type
Cancer Types	List of search keywords
Acute Myeloid Leukemia	Acute Myeloid Leukemia
Bladder Cancer	Bladder Cancer
	Bladder Carcinoma
	Transitional Cell Carcinoma
	Urothelial Carcinoma
Brain Cancer	Brain Glioma
	Gbm
	Glioblastoma Multiforme
	Lgg
	Low Grade Glioma
Breast Cancer	Brca
	Breast Cancer
Cervical Cancer	Cervical Cancer
	Cervical Carcinoma
Colorectal Cancers	Coad
	Colon Adenocarcinoma
	Colon Cancer
	Colon Carcinoma
	Colorectal Cancer
	Rectal Cancer
	Rectum Carcinoma
Head And Neck Cancers	Head And Neck Cancer
	Head Neck Carcinoma
	Hypopharyngeal Cancer
	Laryngeal Cancer
	Neck Cancer
Kidney Cancer	Kidney Cancer
	Kidney Carcinoma
	Kidney Renal Clear Cell Carcinoma
	Kidney Renal Clear
	Rcc
	Renal Cancer
	Renal Cell Cancer
	Renal Cell Carcinoma
Liver Cancer	Hcc
	Hepatocellular Carcinoma
	Liver Cancer
	Liver Carcinoma
Lung Cancer	Lung Cancer
	Lung Carcinoma
	Sclc
Ovarian Cancer	Ovarian Cancer
	Ov
Pancreas Cancer	Pancreas Cancer
	Pancreatic Cancer
	Pancreatic Carcinoma
	Pancreatic Tumor
Prostate Cancer	Prostate Cancer
	Prostate Carcinoma
Sarcoma	Sarcoma
	Sarcoma
Melanoma	Melanoma
Stomach Cancer	Gastric Cancer
	Stomach Cancer
	Stomach Carcinoma
Thyroid Cancer	Thyroid Cancer
	Thyroid Carcinoma
Uterine Cancer	Endometrial Cancer
	Uterine Cancer
	Uterine Carcinoma
	Uterine Sarcoma

### Sheet: TCGA and GTEX Mappings
Supplementary File 1D - List mappings of TCGA and GTEX cancer types and sample counts
Cancer Type	TCGA Mapping	Number of samples with RNA-Seq expression and survival data	Number of samples with RNA-Seq and microarray expression	Number of samples with RNA-Seq expression and mutation data	GTEX Normal Tissue Mappings	Number of GTEX samples
Acute Myeloid Leukemia	LAML	149	-	170	Whole Blood	407
Bladder Cancer	BLCA	405	-	129	Bladder	10
Brain Cancer	GBMLGG	669	150	434	Brain – Amygdala Brain - Anterior cingulate cortex (BA24) Brain - Caudate (basal ganglia) Brain - Cerebellar Hemisphere Brain – Cerebellum Brain – Cortex Brain - Frontal Cortex (BA9) Brain – Hippocampus Brain – Hypothalamus Brain - Nucleus accumbens (basal ganglia)_x000B_Brain - Putamen (basal ganglia) Brain - Spinal cord (cervical c-1) Brain - Substantia nigra	1670
Breast Cancer	BRCA	1079	529	979	Breast - Mammary Tissue	289
Cervical Cancer	CESC	291	-	193	Cervix – Ectocervix Cervix - Endocervix	10
Colorectal Cancers	COADREAD	598	220	220	Colon – Sigmoid Colon - Transverse	506
Head and Neck Cancers	HNSC	518	-	279	_	_
Kidney Cancer	KIPAN	883	87	642	Kidney - Cortex	44
Liver Cancer	LIHC	365	-	195	Liver	175
Lung Cancer	LUSC & LUAD	996	183	408	Lung	426
Melanoma	SKCM	459	-	339	Skin - Not Sun Exposed (Suprapubic) Skin - Sun Exposed (Lower leg)	859
Ovarian Cancer	OV	303	298	185	Ovary	132
Pancreas Cancer	PAAD	177	-	150	Pancreas	247
Prostate Cancer	PRAD	497	-	332	Prostate	151
Sarcoma	SARC	259	-	245	Muscle - Skeletal	563
Stomach Cancer	STAD	388	-	272	Stomach	261
Thyroid Cancer	THCA	500	-	403	Thyroid	445
Uterine Cancer	UCEC	543	54	247	Uterus	110
