## Supplementary material for "A deep profile of gene expression across 18 human cancers": AS_XLS4.xlsx

### Sheet: Sheet1
Supplementary File 4 - List of Immune Cell markers from Supplemental Table S1 of "Spatiotemporal Dynamics of Intratumoral Immune Cells Reveal the Immune Landscape in Human Cancer" (Bindea et al 2013)
	T Cells	B Cells	Neutrophils	Macrophages
	BCL11B	ABCB4	ALPL	APOE
	CD2	BACH2	BST1	ATG7
	CD28	BCL11A	CD93	BCAT1
	CD3D	BLK	CEACAM3	CCL7
	CD3E	BLNK	CREB5	CD163
	CD3G	CCR9	CRISPLD2	CD68
	CD6	CD19	CSF3R	CD84
	CD96	CD72	CYP4F3	CHI3L1
	GIMAP5	COCH	DYSF	CHIT1
	ITM2A	CR2	FCAR	CLEC5A
	LCK	DTNB	FCGR3B	COL8A2
	NCALD	FAM30A	FLJ11151	COLEC12
	PRKCQ	FCRL2	FPR1	CTSK
	SH2D1A	GLDC	FPRL1	CXCL5
	SKAP1	GNG7	G0S2	CYBB
	TRA@	HLA-DOB	HIST1H2BC	DNASE2B
	TRAT1	HLA-DQA1	HPSE	EMP1
	TRBC1	IGHA1	IL8RA	FDX1
		IGHG1	IL8RB	FN1
		IGHM	KCNJ15	GM2A
		IGKC	KIAA0329	GPC4
		IGL@	LILRB2	KAL1
		KIAA0125	MGAM	MARCO
		MEF2C	MME	ME1
		MICAL3	PDE4B	MS4A4A
		MS4A1	S100A12	MSR1
		OSBPL10	SIGLEC5	PCOLCE2
		PNOC	SLC22A4	PTGDS
		QRSL1	SLC25A37	RAI14
		SCN3A	TNFRSF10C	SCARB2
		SLC15A2	VNN 3.00	SCG5
		SPIB		SGMS1
		TCL1A		SULT1C2
		TNFRSF17
