## Supplementary material for "A deep profile of gene expression across 18 human cancers": AS_XLS12.xlsx

### Sheet: MMR Genes Survival Z-Scores
Supplementary File 12A- Survival z-scores for KEGG Mismatch Repair Pathway Genes for 18 Cancer Types
	Breast Cancer	Acute Myeloid Leukemia	Colorectal Cancers	Lung Cancer	Brain Cancer	Ovarian Cancer	Sarcoma	Kidney Cancer	Liver Cancer	Stomach Cancer	Melanoma	Prostate Cancer	Thyroid Cancer	Uterine Cancer	Head & Neck Cancers	Pancreas Cancer	Cervical Cancer	Bladder Cancer
EXO1	-0.765025	-0.491851	1.56117	-2.20013	-12.36	1.83399	-2.29907	-9.58067	-3.59827	0.396433	-2.6113	-2.03264	0.296122	-2.91933	-0.643484	-3.62315	0.12904	-0.803339
LIG1	-0.162564	-0.821905	0.795365	-0.487679	-9.05252	-0.529342	-2.75111	-4.59383	-1.08633	1.49063	-3.15789	-2.87214	0.539874	-1.04037	2.47495	1.09131	2.51611	1.6992
MLH1	-1.03362	0.581885	0.716501	-0.646881	-8.98258	1.71998	0.740522	2.52354	-1.29327	-2.24228	-0.208642	-2.04351	-0.731854	-0.444482	0.573055	1.78143	1.33331	-1.50419
MLH3	0.239886	1.11249	-2.17741	1.87069	-1.24688	-0.0837724	-0.519154	-1.29069	-0.00626364	-0.405534	1.23411	-0.0439018	-0.562588	-0.761192	1.11718	1.39155	-0.659298	1.58423
MSH2	-0.0163818	0.774408	0.878547	0.736489	-7.94364	-0.468474	-4.03614	-3.52862	-3.4616	1.39341	1.73133	-1.34737	0.834027	-3.46153	0.525249	-3.72414	-0.025783	-1.5794
MSH3	-0.293897	2.4411	1.62282	-0.892964	-3.09118	-0.454829	0.410393	3.232	1.77058	-2.26599	2.14829	0.623799	-2.32553	-1.59923	1.48453	-0.760789	-0.48259	-0.862208
MSH6	-0.93507	0.977612	1.43295	0.0944229	-7.96927	0.509554	-3.00465	-5.88483	-2.10034	0.00184169	-0.1032	-1.21504	0.47175	-3.86762	0.475559	-1.95822	0.44913	-2.30138
PCNA	-0.628741	-0.870778	1.8501	-1.01558	-14.5723	0.569261	-1.76494	-4.90775	-2.87446	1.03437	-0.821519	-1.56947	2.77574	-1.34757	0.831622	-2.52719	2.6515	-0.0680614
PMS2	-1.38141	1.81589	-2.04733	1.38322	2.47948	-0.307444	-1.03257	3.27844	-0.260912	0.874361	-1.23623	-1.124	-2.17813	-0.640542	-0.0246245	3.87477	-0.574165	1.07456
POLD1	0.0612383	-1.07024	0.312946	-0.735772	-9.70065	-0.909455	-3.04741	-2.48833	-3.26414	1.52949	-1.69037	-2.60686	0.164261	-1.17822	1.83518	0.602266	0.752956	0.560967
POLD2	-0.918439	-0.422928	-0.130868	-1.54996	-6.37643	1.9034	-3.69115	-1.70805	-0.577342	0.161899	-2.65329	-0.164917	-0.729693	-2.34426	-3.06757	1.20441	-0.600038	-2.62395
POLD3	0.658273	-0.792823	2.64728	-0.528254	-12.8291	1.78655	0.646822	-6.68461	-1.6353	2.2874	-0.493263	-2.46637	1.54003	-1.3105	0.401363	-2.98245	1.25351	-0.118651
POLD4	0.474792	-2.85381	-1.29709	-1.64081	-6.93148	0.614171	1.39605	-2.00965	1.08777	-1.51398	1.13161	1.28427	0.799713	0.731739	-1.38559	-2.77915	0.0817649	0.744581
RFC1	-0.921525	0.558356	1.72376	-0.105572	4.49514	-1.26316	-1.12844	2.03673	0.182033	1.30347	1.32724	-0.179987	-0.79463	-1.91994	1.74649	-0.604897	-0.213774	-0.202585
RFC2	0.493598	-1.53036	0.159616	-0.267372	-15.154	2.07493	-1.22039	-6.51261	-1.7856	-0.93542	-1.63229	-1.36332	1.08559	-3.33651	-0.207215	-1.47832	1.46534	-0.963873
RFC3	-1.03226	-0.498214	1.12166	-1.14629	-11.1718	-0.16709	-2.01168	-3.97046	-0.426858	1.32423	-0.633763	-0.910308	0.886331	-1.44757	-1.51959	-1.04295	-1.20975	-1.02651
RFC4	-0.224631	-1.20154	0.761359	0.197877	-10.184	1.33353	-1.05591	-9.42263	-3.49401	1.13655	0.782415	-2.03081	0.529549	-3.68543	-0.523266	-3.49279	1.99524	-0.69601
RFC5	-0.145968	-0.965537	1.86237	-0.472133	-8.06995	0.429366	-3.16665	-4.82354	-1.40406	0.377026	-1.57487	-2.70368	-0.113686	-2.19548	0.328297	-2.20679	3.08321	-0.133933
RPA1	-0.110441	-0.802047	0.683537	-0.58222	-8.00072	-0.0187124	-3.15931	-1.11392	-0.95091	0.493172	-1.64046	-1.31498	0.913985	-0.270121	1.01373	2.1068	1.34935	-1.96594
RPA2	0.859845	-2.55342	-0.249029	1.44873	-9.21096	-1.00308	-1.62886	-1.8436	-1.50506	-0.842265	0.793889	-0.654692	2.81541	-0.0604678	2.1815	1.04377	2.90886	0.12536
RPA3	-1.80128	0.362918	1.50642	-0.714199	-15.59	0.202998	-0.869715	0.557899	-0.763906	-1.12545	0.00361936	-0.185188	1.20187	-0.876562	-2.19176	-0.869914	0.82281	-0.957773
RPA4	-0.775851	1.33154	-0.626034	0.356952	-3.57864	0.794659	-1.56671	-6.15149	-0.527258	-1.1168	-0.49153	-0.397156	-1.68856	-1.95972	0.717144	0.578043	-0.369467	0.944191
SSBP1	1.07179	1.48377	1.01315	-0.277611	-12.2779	2.26261	0.215144	-2.21258	-1.76594	-0.466529	-0.308543	-0.396987	0.769465	-0.87011	-1.07675	-2.01797	0.279171	0.184161

### Sheet: MHC II Survival Z-Scores
Supplementary File 12B - Survival z-scores for Reactome Mhc Class II Antigen Presentation Pathway Genes for 18 Cancer Types
	Breast Cancer	Acute Myeloid Leukemia	Colorectal Cancers	Lung Cancer	Brain Cancer	Ovarian Cancer	Sarcoma	Kidney Cancer	Liver Cancer	Stomach Cancer	Melanoma	Prostate Cancer	Thyroid Cancer	Uterine Cancer	Head & Neck Cancers	Pancreas Cancer	Cervical Cancer	Bladder Cancer
ACTR1A	-0.784191	-2.59205	-0.751209	-1.27502	13.6789	-1.55017	1.32728	0.0465143	-0.560179	-0.284396	-3.63987	0.908855	0.908858	1.25844	-0.359527	1.81658	1.21671	-0.968509
ACTR1B	-0.0582597	-2.24914	-1.81501	1.16852	0.0931911	0.026651	0.938463	1.07038	1.25149	-0.430687	1.75268	0.174569	2.53874	-0.317686	-0.21249	1.48893	1.29875	1.94001
AP1B1	-0.69714	-1.44424	-0.0414514	1.15419	4.64939	-0.13607	0.712546	4.12852	-1.42226	0.616374	-1.10179	1.76373	-0.775778	1.47101	-0.341335	2.34481	2.15409	1.09032
AP1G1	-1.26915	0.713601	-0.122896	-0.840139	5.20945	-0.102185	0.50143	5.45052	1.48757	0.25594	0.530094	-0.742701	-0.0703474	0.229171	-1.52046	-1.0353	-1.146	-0.242128
AP1M1	0.892568	-1.21748	-2.01643	0.468253	-7.98693	-0.45407	-0.170376	-5.17198	-0.0563889	-2.75586	-2.55165	0.521142	1.20191	-0.347223	0.732434	2.23415	0.102469	-1.22659
AP1M2	-1.01846	0.114679	0.263032	1.01509	0.126754	2.23056	-0.792333	4.84582	-2.12182	2.2408	-2.67466	-0.783296	2.53754	1.6586	-1.1685	-1.09591	-0.24833	1.85334
AP1S1	-1.38815	-0.257929	-0.796044	-0.842326	-7.98512	0.0956354	-2.21146	1.68695	0.107048	1.9259	-1.09602	-0.971982	-0.494229	-0.37077	-1.29504	0.473538	-1.57869	-0.35479
AP1S2	0.506122	-1.47136	-0.775078	0.805099	-10.8953	1.59049	0.479149	-2.88484	-1.0584	-2.23502	1.995	-0.485438	0.694537	0.0747435	-0.0334414	1.70097	0.484278	-1.06206
AP2A1	-1.60746	-2.06117	-0.044348	-3.05252	0.452654	-2.95641	-2.24871	-6.25979	-0.546492	-0.0131447	-2.9802	-1.4115	-0.4453	-0.506165	-0.236451	1.30021	-0.578481	-1.66155
AP2A2	-0.322805	-0.914035	-0.331985	-1.04379	3.73979	-0.791959	1.171	1.32303	-1.32157	-1.41533	-0.0196183	1.5841	0.833561	2.04428	0.0751639	3.38277	-0.231799	-2.35351
AP2B1	-0.805283	-0.127314	2.75352	-2.55513	13.5737	-1.12807	-2.96416	3.37013	-2.5908	-0.344252	0.414334	0.408799	0.498811	-0.520373	-1.96839	-1.51596	-1.16636	-1.76269
AP2M1	-0.880786	-2.3118	-2.57158	-1.21356	-1.38984	1.07923	-0.075694	-4.52486	-1.49007	-1.31564	-1.46852	-0.53096	0.801381	-2.03238	-2.82301	-1.51242	1.24542	-1.77671
AP2S1	-0.100881	-1.66734	-0.352572	-0.849638	-12.4239	-0.702503	-0.467331	-3.64334	-0.736637	-0.262049	-2.78918	-0.0976239	-0.482118	-0.153147	-0.451038	0.39495	0.83387	-1.41059
ARF1	-0.603625	-1.16797	-1.69055	-1.08948	-9.2964	1.87658	0.653278	-2.06217	0.696937	-0.9525	-1.6034	1.87031	-0.563328	2.10938	-2.90403	-0.35815	-2.07618	0.153764
CANX	-1.3566	3.82732	2.2599	-1.52686	-6.57231	0.713383	0.674961	-1.48402	-1.08962	0.218447	0.681637	0.671085	-2.20044	-0.212672	-2.16461	-0.912271	-2.76741	-1.34148
CD74	2.88503	-2.90625	0.235756	1.22948	-10.5123	-0.178824	2.06979	-2.75186	1.55882	0.399509	4.75747	1.02336	1.13831	3.25327	1.35349	-1.43377	2.36606	1.86998
CLTA	2.17454	-1.63136	0.0686166	-0.441428	-2.25085	2.02446	-0.180931	0.944128	-2.58552	-0.108592	0.40489	0.599443	1.89427	1.36553	-0.557847	0.778964	1.35318	0.691854
CLTC	-1.87259	-0.176952	2.56886	-1.09967	2.57482	1.67829	-0.943748	-0.179984	-2.43597	0.461775	-0.202869	0.128332	-0.230314	-0.0772499	-1.71068	0.240719	-2.1141	-3.20015
CTSA	-1.67575	0.0619442	-0.449312	-0.171989	-13.2122	-0.515174	0.324387	0.124068	-2.46047	0.0379532	-0.28721	-0.469566	0.454612	-0.714258	-0.479673	-0.105825	-0.188339	-1.7287
CTSB	-0.620937	-1.30256	0.0645448	-0.213779	-13.2078	-0.150122	0.545575	-0.975477	-0.854141	0.264061	0.321523	1.20953	2.01743	2.05141	-1.05637	-2.4267	-0.415807	-2.02067
CTSC	1.2331	1.4291	0.910346	-0.162142	-12.1176	0.719512	0.398856	0.482041	-3.03714	0.100446	2.90748	0.330322	0.390228	-0.141775	-1.28936	-2.52381	-0.22488	-0.758073
CTSD	0.830275	-2.63637	-2.66215	-0.783779	-8.68039	-0.0684642	0.993508	4.3443	-0.232337	-0.0256574	-0.959203	1.48226	-1.46129	-0.554051	0.0267651	-0.667206	0.465234	-0.0545048
CTSF	-1.9042	-0.0598476	-1.30164	0.955039	6.22128	-0.258533	1.43453	5.71637	1.48527	-2.75273	-0.247592	1.15048	0.267251	-2.07199	0.932357	1.90617	0.651722	-0.23559
CTSH	0.986325	-0.978737	0.331519	1.57277	-1.02087	0.0639676	3.13725	2.69185	1.05963	-0.769247	0.156622	1.13961	2.33921	1.69281	0.109699	-2.75356	1.72357	2.55556
CTSK	0.170104	0.442888	0.606822	0.457371	-10.1393	-0.800311	1.76608	-3.56587	-0.0547938	-2.32799	-0.01867	0.666201	-1.28055	1.38561	0.744971	-2.14574	0.503234	-1.70421
CTSL1	-0.61975	-1.06333	-1.62463	-4.52317	-13.0115	-0.161875	1.69687	0.660057	-0.993669	-2.03364	-1.22085	1.42012	-0.564601	-0.682859	-2.76179	-0.104146	-0.929104	-1.37844
CTSL2	-0.337021	-0.507328	-0.836244	-1.33182	-2.97595	0.296987	-0.72497	-0.1366	-3.25442	-1.66279	-3.56367	-1.72881	-2.38769	2.42362	-0.847672	-4.5499	0.677992	-3.01644
CTSO	1.63938	0.348304	0.619325	-0.127967	3.20012	-0.0312991	3.91896	0.786905	3.30343	-2.11554	3.19084	0.70538	0.403009	1.04797	0.091923	-0.272954	0.883913	0.849252
CTSS	1.7151	-1.47358	0.59515	0.241435	-10.0786	0.130522	2.45727	-1.92694	0.493431	1.14555	4.14555	0.393317	0.946183	1.53324	1.67955	-2.25716	1.32248	3.25555
DCTN1	-0.636476	-2.21926	-2.70869	1.5753	10.3962	-2.27659	-0.547207	2.96266	-1.62914	-1.1871	-2.59971	2.41069	-0.00186225	-0.818466	-1.24532	1.56621	-0.223126	-2.9796
DCTN2	-1.14318	-2.89201	0.538549	-0.155489	-5.07474	-0.246039	0.0269229	0.189883	-2.71121	-2.14767	-3.20213	0.738156	1.78362	0.657897	-0.431096	1.50436	-0.652412	-2.02467
DCTN3	0.257017	-0.717563	0.403165	0.599895	0.652324	2.6628	-0.17959	5.43789	-0.0785493	-0.280754	-1.08177	0.00148093	1.15321	0.0618523	-0.0585787	2.98596	1.66339	-1.7097
DCTN4	-0.469072	0.0506212	1.83219	0.718669	3.39034	-0.230578	0.986728	-1.97017	0.407361	-1.00042	2.72863	0.540175	-2.29869	-0.706966	-1.4548	1.60366	-0.695792	-0.101231
DCTN5	-1.76544	0.322716	0.842322	0.879396	-3.84261	1.48395	0.604133	2.93607	-2.16432	-1.06195	-2.6697	0.77258	-0.739132	-2.04785	-2.46666	-1.88087	0.293882	-1.22503
DCTN6	-0.577392	0.629031	1.74625	-0.640979	7.95737	1.31964	1.08238	0.809132	-0.748565	-0.328904	3.0405	1.02088	1.0116	0.578149	-0.668174	-1.59277	0.449679	-1.27906
DNM1	0.715334	2.31464	-1.7204	-0.432374	1.2278	-1.29916	-1.04362	-0.640548	-2.02958	-1.02966	-0.298149	0.623456	-3.05157	-1.5323	-0.613533	2.88795	-0.134314	-2.92055
DNM2	-0.219696	-1.50221	-0.744605	0.0516781	-1.09846	0.86313	0.127472	-0.826779	-0.626216	2.37944	-1.83215	-1.63776	-0.0211349	-0.647456	2.84745	-2.1394	0.233197	2.75423
DYNC1H1	-0.41383	0.252232	-0.941231	-1.1958	15.1931	0.797788	-0.166776	3.77841	-3.72025	-1.4608	-2.56841	0.7064	1.04815	1.09195	-2.0057	-0.11459	-0.921519	-2.11978
DYNC1I1	-0.634734	-1.18696	-1.31826	1.55938	6.23137	-1.70487	1.84051	-3.18467	0.041109	-2.88026	-0.458456	1.29402	-1.72971	2.68294	-2.58834	2.81453	-0.790725	0.670131
DYNC1I2	-0.287714	0.815124	0.746518	-2.28463	10.7296	-0.75029	0.551024	-0.429598	-1.96894	-1.07853	0.109968	-0.137844	1.0885	-0.844848	-2.82069	-3.20263	-2.23913	-1.03131
DYNC1LI2	-0.933266	0.419911	-0.446306	-1.16237	10.2238	-0.750072	0.642491	1.00154	-0.87688	-2.09828	-0.249358	-1.1006	-1.08005	1.72396	-1.96256	-1.57272	-0.79961	-0.210789
DYNC2H1	0.117292	1.32577	-1.17861	0.882637	5.90825	-0.08137	-1.15754	0.0176566	-1.04908	-2.33238	-0.869901	0.489876	-1.34497	-0.27976	-0.867936	-1.11824	0.423566	-2.53648
DYNC2LI1	-0.332696	1.92695	0.533041	1.20041	-3.20839	0.93074	-0.7578	3.3991	-1.31875	-0.711547	3.33229	1.01676	-0.600852	0.0334199	-2.2699	1.97515	-0.0974402	1.40654
DYNLL1	-0.211851	0.74107	-0.642716	-0.82107	-8.55565	0.132262	-0.797591	-5.45006	-2.51608	-1.71826	-2.20933	-0.735052	1.48483	1.42897	-0.061495	0.469717	1.33263	-1.06349
DYNLL2	-1.19884	0.652617	1.77952	0.596469	10.848	0.868473	0.367552	7.20064	0.0818549	1.61481	-1.63516	-0.649607	-0.205095	-1.13478	-1.39083	2.66614	-1.66848	-0.495821
HLA-DMA	2.1301	-3.11199	-0.689509	2.03827	-9.89681	0.35923	2.08091	-2.91889	1.43713	0.682337	4.72669	0.0586051	0.542112	2.81536	1.19844	-1.48506	1.78259	2.24772
HLA-DMB	1.29579	-2.1545	0.0479242	1.82537	-10.9472	0.371916	1.5126	-1.13769	1.02586	0.00497506	4.8552	-0.770142	0.959344	3.30213	1.3658	-1.19403	2.3072	1.15607
HLA-DOA	0.837342	-1.64034	-0.109749	1.18494	-9.16964	0.327344	1.32298	-0.860647	1.16663	-0.0772288	4.72309	1.13388	1.54584	0.698265	1.77406	-1.01765	1.93412	1.62886
HLA-DOB	3.49483	-1.9496	0.36678	2.65451	-7.79092	2.74622	2.37228	-4.29207	1.04565	-0.469294	4.90558	-0.0420984	1.52606	2.07329	2.19134	-0.945726	1.45507	0.380441
HLA-DPA1	1.81417	-2.44048	0.0737201	1.06882	-10.651	0.731301	1.90918	-1.68972	1.32773	0.0587348	4.77061	0.651159	2.06937	1.82154	1.33408	-0.781441	2.36609	0.820958
HLA-DPB1	2.09261	-2.3341	-0.241352	1.67266	-9.78584	0.856181	1.9148	-1.20577	1.67256	-0.28496	5.01382	1.24153	1.48538	2.69454	1.69036	-0.540276	2.92156	0.585159
HLA-DQA1	2.19825	-0.913949	-0.392125	2.03603	-9.12754	-0.654062	1.36105	-2.0694	1.71125	0.136571	4.30588	0.883972	1.1465	2.60957	1.53786	-1.46166	2.17631	0.635256
HLA-DQA2	1.28554	-1.51511	0.671008	1.0839	-7.61439	2.09086	2.19232	-1.05124	0.0954583	-1.35991	4.46349	-0.578869	0.0369794	2.78472	1.63579	-0.692897	2.40263	1.03713
HLA-DRB1	2.13577	-2.65659	-0.17257	1.57786	-9.09618	-0.436344	1.72946	-2.50114	2.12632	0.31741	5.17358	1.08124	1.63716	2.6617	1.12911	-1.66114	1.77624	0.678809
HLA-DRB3
HLA-DRB5	2.54375	-2.60979	0.159035	1.03297	-6.8029	-1.2798	1.31091	-1.64977	2.22973	-0.194113	4.36871	-0.118724	0.846036	3.08885	2.05474	-1.70164	1.29329	0.788405
KIF11	-0.521877	0.699341	0.855707	-1.60467	-8.05453	-1.13357	-2.24145	-9.92864	-3.99388	1.68403	0.262028	-2.02809	-1.20788	-1.62524	-0.17794	-4.29618	0.808484	-1.04697
KIF15	0.0167517	1.86211	2.84345	-0.736002	-9.88992	0.476812	-2.86788	-9.2424	-4.13196	1.74715	0.879162	-1.93241	-0.867742	-1.8434	1.03059	-3.677	0.472109	-0.41513
KIF18A	-0.0414987	-0.169493	1.13754	-2.49847	-13.9445	1.61088	-2.11657	-10.8739	-4.31315	0.494815	1.24233	-1.77592	0.265593	-1.77872	-1.02021	-4.2897	0.357618	0.0366079
KIF20A	-1.00078	2.30536	2.287	-1.82986	-12.8855	-0.235231	-2.01897	-11.2223	-4.59432	-0.438754	-2.63821	-1.27712	-0.0820294	-1.49947	-1.28811	-4.26084	-0.88045	-0.573581
KIF22	-0.45965	-0.614792	-0.170076	0.821095	-2.30217	1.04426	-1.67933	-2.64479	-0.873517	0.834448	-2.12589	-0.769576	1.72942	-1.72435	0.396034	0.021788	3.11953	0.331661
KIF23	-0.691399	1.04413	1.12048	-1.74626	-13.2726	-0.0151188	-1.54049	-9.937	-3.8571	0.962356	-1.50373	-1.92709	0.249161	-3.10707	-1.90312	-4.69303	-0.379752	-1.27367
KIF26A	-0.445493	2.61449	-0.0700017	-0.675971	11.0574	-1.57821	0.2652	-1.30433	2.06192	0.540703	-2.22378	-0.845874	-0.867658	-1.42144	-1.01501	2.24234	-0.0194584	-2.90698
KIF2A	-1.8884	1.87732	2.71271	-1.29123	10.4608	-0.820316	-1.62716	-4.33153	-3.33693	0.463769	1.50354	-0.218828	-0.939257	-0.299081	1.13684	-1.29055	-0.539615	-1.66571
KIF2B
KIF2C	-0.611449	-0.370122	2.21575	-2.00126	-12.9576	0.355422	-2.78313	-11.0124	-4.82014	1.52293	-2.56006	-1.95588	-1.40061	-3.42032	-0.296753	-3.94026	0.365892	-0.876478
KIF3B	-0.901706	-1.47625	1.55232	-0.833501	3.92192	-1.14181	-1.27791	7.19557	0.521922	0.162638	1.51421	0.925079	-0.499148	-0.529187	-0.0669404	1.09997	0.0702221	-0.423887
KIF3C	0.0940213	-0.0560387	-1.0006	-1.21212	11.0734	-0.92451	-1.94432	-4.59603	-2.73178	-2.35333	-1.09367	0.252739	-0.52545	-3.45951	-1.85827	1.18629	-1.38602	-1.00941
KIF4A	-1.47926	0.60874	1.04958	-1.97761	-13.3196	0.495444	-2.70921	-10.6832	-3.95295	1.50285	-2.20305	-1.84275	-0.359317	-2.95679	-1.16348	-3.87471	0.898326	-0.465663
KIF4B	-2.39542	0.109894	0.893787	-2.52091	-12.5231	0.280805	-2.3619	-7.93519	-3.22097	0.755852	-1.1254	-1.13711	1.08258	0.173951	-1.3785	-2.33951	0.029754	0.0571525
KIF5A	0.462374	0.679066	-1.03639	-0.189947	7.80178	-0.591766	-0.251754	-1.45558	0.263373	-2.11542	1.66174	-0.345447	-0.808598	-1.64807	-2.16426	3.25163	-1.21407	-0.877147
KIF5B	-2.71413	0.799559	0.56363	-0.901173	12.7108	-2.04755	-0.679604	-0.253928	-1.64459	0.170442	2.86572	0.0950163	-0.641764	0.553591	0.339335	-0.906263	-0.672318	-0.206766
KIFAP3	-0.892453	0.34603	-0.332427	-0.936208	6.12899	0.175778	-0.82491	-2.86191	-1.97515	-2.66957	2.27994	-0.674696	-1.43502	-0.679553	-0.742039	0.664579	-0.559709	-2.49645
KLC1	1.32375	0.801507	-1.29355	0.211472	7.91784	1.2106	0.0176279	-0.765118	-1.2029	-2.09597	0.797664	-0.0434527	0.981597	0.176853	-1.19618	1.86794	-1.51954	-2.75987
KLC2	-0.604765	-2.13242	-1.24363	-1.64561	7.23398	0.827178	-0.593327	1.28165	-2.59831	1.33648	-0.8905	-0.946355	-0.349652	-0.0098253	-2.80082	2.91589	-1.76143	0.0304288
KLC3	0.973015	-1.45445	-1.67882	0.813209	-1.9234	-0.418071	-2.60362	2.20008	-0.528577	-0.295374	-3.17181	-0.390692	0.00363441	-3.43823	-1.52699	-0.254379	0.342599	0.0178708
KLC4	0.751797	-0.522264	1.49216	1.68799	9.37011	0.918181	-1.23321	4.79079	2.05016	0.0968881	-0.16529	2.37181	-0.293092	-1.71447	1.48627	1.24534	0.649759	1.96836
LGMN	-1.14511	-0.552596	-0.587698	0.0610602	-5.15386	-0.106059	1.79403	3.27627	-0.421486	-1.79456	2.75837	0.553525	-1.53941	-1.10788	-1.55206	-0.641298	0.000126625	-0.705031
OSBPL1A	2.87084	-0.300119	-2.2949	-0.216615	-1.07808	-0.148163	-0.105671	6.81306	0.108254	-3.10594	-0.566696	0.0804184	-1.65379	-1.5768	0.869617	-0.183859	0.59628	-0.868557
RAB7A	-0.778966	-0.446972	-2.19366	-0.327826	-1.28988	-1.30082	0.451773	1.03969	-2.597	-0.603125	-0.97114	-0.240359	1.73572	-2.44451	-1.47203	-3.29448	0.448016	-1.10311
RACGAP1	-2.07066	0.75195	2.40515	-1.5441	-11.3035	0.28131	-2.25342	-5.29345	-4.09854	1.05497	-2.21588	-2.31058	-0.232602	-2.60934	-1.50378	-4.37793	-0.459284	-1.1397
RILP	2.55379	-1.55974	-0.73977	0.933708	-8.97714	0.314119	2.05934	3.75215	2.00668	-0.0386432	0.32413	1.00194	0.587494	-0.0755877	-0.00511151	-0.752726	0.588128	3.08166
SAR1B	-1.74638	1.49004	1.6289	-0.306247	-10.0568	0.938897	2.90456	0.0300819	1.75668	-1.04397	2.75927	-0.364386	0.498786	1.62413	-1.83611	-0.289838	-0.0964679	0.0240875
SEC13	-0.848596	1.68535	1.3665	-1.35848	-8.53462	2.19002	-2.3437	-0.955261	-1.59386	-0.651852	-2.07488	-0.431622	0.0729631	1.43058	0.0622999	-0.0793807	0.738594	-0.62332
SEC23A	-0.493034	1.48497	1.02003	-1.36658	-4.80239	-1.31312	-1.72602	-4.41248	-0.131035	-2.95254	1.79263	-0.760505	-0.189026	-0.274775	-1.94534	-1.89662	-2.94781	-3.23155
SEC24B	-1.05813	1.84508	1.52679	-1.44921	-1.20929	-1.35492	0.885752	3.77834	1.6381	-0.123937	0.866044	-0.983421	-1.42109	0.975289	-1.2029	-1.7119	-1.75235	0.767598
SEC24C	-0.553773	-0.79669	-2.12327	-0.396073	14.022	-0.228529	0.322149	-2.60258	-1.15284	1.49458	-1.10125	-0.324917	-0.20888	1.27203	-1.11404	1.05637	-0.977801	-1.57676
SEC24D	-0.907895	1.97528	1.33799	-0.261504	-14.728	0.595535	-0.240358	-4.73272	0.110827	-1.07044	2.01745	-0.608655	-1.31392	1.614	-0.515856	-0.325887	-0.690042	-2.00224
SEC31A	-1.30606	2.82662	-0.320401	-1.99996	-7.70423	0.319923	-1.30497	-0.929162	-0.208472	-2.38977	-1.55311	-0.245051	-1.29869	1.55783	0.0380789	-1.9118	-2.50543	-2.23975
SH3GL2	0.565475	-2.23284	1.03315	1.04847	13.8225	1.61961	0.428209	4.70664	0.3059	-1.00303	-0.164125	-0.00878479	0.410038	-2.77599	-0.047421	2.09	0.451847	1.50132
SPTBN2	0.0788425	1.81585	-0.595638	-0.316321	13.582	-0.892007	-1.79815	1.7103	1.5861	-0.52544	-1.52893	0.395269	1.13828	-1.6584	1.14907	-3.25811	0.484209	-1.84575
